# Host response of Syrian hamster to SARS-CoV-2 infection, including differences with humans and between sexes

**DOI:** 10.1101/2022.11.22.517339

**Authors:** Martina Castellan, Gianpiero Zamperin, Giulia Franzoni, Greta Foiani, Maira Zorzan, Petra Drzewnioková, Marzia Mancin, Irene Brian, Alessio Bortolami, Matteo Pagliari, Annalisa Oggiano, Marta Vascellari, Valentina Panzarin, Sergio Crovella, Isabella Monne, Calogero Terregino, Paola De Benedictis, Stefania Leopardi

**Affiliations:** Division of Comparative Biomedical Sciences, Istituto Zooprofilattico Sperimentale delle Venezie, Legnaro, Italy; Laboratory for Emerging Viral Zoonoses, Istituto Zooprofilattico Sperimentale delle Venezie, Legnaro, Italy; Viral genomics and transcriptomics Laboratory, Istituto Zooprofilattico Sperimentale delle Venezie, Legnaro, Italy; Laboratory of Diagnostic Virology, Istituto Zooprofilattico Sperimentale della Sardegna; Laboratory of Histopathology, Istituto Zooprofilattico Sperimentale delle Venezie, Legnaro, Italy; Risk Analysis and Public Health Department, Istituto Zooprofilattico Sperimentale delle Venezie, Legnaro, Italy; Innovative Virology Laboratory, Istituto Zooprofilattico Sperimentale delle Venezie, Legnaro, Italy; Laboratory of Experimental Animal Models, Istituto Zooprofilattico Sperimentale delle Venezie, Legnaro, Italy; Biological Science Program, Department of Biological and Environmental Sciences, College of Arts and Sciences, Qatar University, Doha

**Keywords:** SARS-CoV-2, animal model, sex, histopathology, host response, immune response, transcriptomic profile

## Abstract

The emergence of severe acute respiratory syndrome coronavirus 2 (SARS-CoV-2) has highlighted the importance of having proper tools and models to study the pathophysiology of emerging infectious diseases to test therapeutic protocols, assess changes in viral phenotype and evaluate the effect of viral evolution. This study provides a comprehensive characterization of the Syrian hamster (*Mesocricetus auratus*) as an animal model for SARS-CoV-2 infection, using different approaches (description of clinical signs, viral load, receptor profiling and host immune response) and targeting four different organs (lungs, intestine, brain and PBMCs). Our data showed that both male and female hamsters are susceptible to the infection and develop a disease similar to the one observed in patients with COVID-19, including moderate to severe pulmonary lesions, inflammation and recruitment of the immune system in lungs and at systemic level. However, all animals recovered within 14 days without developing the severe pathology seen in humans, and none of them died. We found faint evidence for intestinal and neurological tropism associated with the absence of lesions and a minimal host response in intestines and brains, highlighting another crucial difference with the multi-organ impairment of severe COVID-19. When comparing male and female hamsters, it was observed that males sustained higher viral RNA shedding and replication in the lungs, suffered from more severe symptoms and histopathological lesions and triggered higher pulmonary inflammation. Overall, these data confirm the Syrian hamster as a suitable model for mild-moderate COVID-19 and reflect sex-related differences in the response against the virus observed in humans.
