## Supplementary Table 1 for "Host response of Syrian hamster to SARS-CoV-2 infection, including differences with humans and between sexes"

### Sheet: Foglio1
Estimate of weight values per sex and days post infection
Group	Days post	Estimated	Standard	95% confidence
	infection	weight values	Error	interval
F	0	114.53	21661	109.81	119.25
Mock F	0	113	20677	108.49	117.51
M	0	125.57	26069	119.89	131.25
Mock M	0	126.4	29466	119.98	132.82
F	2	112.47	21641	107.75	117.18
Mock F	2	115.53	20152	111.14	119.92
M	2	124.19	25607	118.61	129.77
Mock M	2	129.33	28279	123.17	135.49
F	4	108.57	28839	102.29	114.86
Mock F	4	115.8	22968	110.8	120.81
M	4	121.98	29942	115.46	128.51
Mock M	4	128.82	27964	122.72	134.91
F	6	112.23	20903	107.68	116.79
Mock F	6	117.59	21972	112.8	122.37
M	6	117.91	27849	111.84	123.98
Mock M	6	126.33	31661	119.43	133.23
F	9	114.19	23423	109.08	119.29
Mock F	9	115.88	16957	112.18	119.57
M	9	119.05	3243	111.98	126.11
Mock M	9	127.91	28778	121.64	134.18
F	14	113.97	19791	109.65	118.28
Mock F	14	117.87	1428	114.75	120.98
M	14	122.71	33524	115.4	130.01
Mock M	14	130.03	2738	124.06	135.99

### Sheet: Foglio2
Comparison of weight values per sex, status and days post infection, and per status, sex and days post infection
Comparison	Days post	Estimated	Standard	Adjusted p-value
	infection	Difference	Error
F vs Mock F	0	15333	29946	0.9787
F vs Mock F	2	-30667	29571	0.7864
F vs Mock F	4	-72296	36867	0.2632
F vs Mock F	6	-53533	30327	0.3524
F vs Mock F	9	-16917	28917	0.9656
F vs Mock F	14	-38998	24405	0.4429
M vs Mock M	0	-0.8267	39343	0.9993
M vs Mock M	2	-51467	3815	0.5949
M vs Mock M	4	-68321	40969	0.4037
M vs Mock M	6	-8422	42166	0.2486
M vs Mock M	9	-88668	43358	0.2306
M vs Mock M	14	-73221	43284	0.3907
F vs M	0	-11.04	33894	0.0272
F vs M	2	-11.72	33526	0.0175
F vs M	4	-134117	41572	0.0288
F vs M	6	-56754	34821	0.4247
F vs M	9	-48614	40005	0.6796
F vs M	14	-87402	3893	0.1661
Mock F vs Mock M	0	-13.4	37307	0.0147
Mock F vs Mock M	2	-13.8	34725	0.0074
Mock F vs Mock M	4	-130142	36187	0.0146
Mock F vs Mock M	6	-87442	38539	0.1595
Mock F vs Mock M	9	-120365	33402	0.0144
Mock F vs Mock M	14	-121625	3088	0.0078

### Sheet: Foglio3
CT values per sex and days post infection
sex	Days post	Estimated CT Value	Standard	95% confidence
	infection		Error	interval
F	2	25.25	0.5037	242183	262817
M	2	21512	0.3683	207576	222664
F	4	258125	0.6759	244281	271969
M	4	218417	0.2635	21302	223814
F	6	237724	0.7092	223197	252251
M	6	220544	0.5523	209231	231856
F	9	335854	11506	312285	359423
M	9	294055	0.9145	275321	312788
F	14	348855	0.6439	335665	362044
M	14	312895	15039	282089	343701

### Sheet: Foglio4
CT values comparison per sex and days post infection
Sex comparison	Days post	Estimated Difference	Standard	Adjusted p-value
	infection		Error
F vs M	2	3738	0.6239	<0.0001
F vs M	4	39708	0.7254	<0.0001
F vs M	6	1718	0.8989	0.0662
F vs M	9	41799	14698	0.0082
F vs M	14	3596	1636	0.0364
