## Supplementary Table 2 for "Host response of Syrian hamster to SARS-CoV-2 infection, including differences with humans and between sexes"

### Sheet: Foglio1
Scoring criteria
Amount of lung affected	Score of histopathological lesions				Description: bronchial/bronchiolar epithelium and alveolar necrosis								Description: inflammatory cell infiltration								Description*: bronchial/bronchiolar epithelium/type II pneumocyte hyperplasia
0 = none	0 = none				none								none								none
1 = <25%	1 = mild				scattered cell necrosis/vacuolation								few rare inflammatory cells								rare scattered foci of hyperplasia
2 = 25-50%	2 = moderate				multifocal vacuolation or sloughed/necrotic cells								multifocal, moderate infammatory cell infiltration*								multifocal, moderate hyperplasia
3 = 50-75%	3 = marked				multifocal/segmental necrosis, epithelial loss/effacement								numerous foci of marked inflammatory cell infiltration*								numerous foci of marked hyperplasia
4 = >75%	4 = severe				coalescing areas of necrosis, bronchiolar/parenchymal effacement								confluent areas of infiltration with bronchiolar/interstitial/alveolar obscuration								confluent areas of severe hyperplasia
males
INFECTED	Day 2					Day 6					Day 14
animal N	1	2	3	4	5	6	7	8	9	10	11	12	13	14	15
amount of lung affected	1	2	1	1	1	4	4	3	3	3	1	1	1	1	1
bronchial/bronchiolar epithelial degeneration/necrosis intraluminal debris*	0	2	1	1	1	2	2	3	2	2	1	1	0	1	1
bronchial/bronchiolar inflammatory cell infiltration	0	2	0	1	1	2	1	2	1	2	0	0	0	0	0
alveolar necrosis/fibrin exudation	1	2	1	1	1	2	1	2	1	1	0	1	1	1	1
intra-alveolar inflammatory cell infiltration	1	2	1	1	1	3	3	3	3	2	1	1	1	1	1
bronchial/bronchiolar epithelium hyperplasia - type II pneumocyte hyperplasia/cytopathy - alveolar bronchiolization (day 14)	0	0	0	0	0	2	4	3	3	3	1	1	1	2	2
perivascular/interstitial inflammatory cell infiltration	1	2	1	1	0	4	2	3	2	2	1	1	2	2	1
perivascular/alveolar edema*	1	3	0	1	0	4	3	3	3	3	1	0	0	0	0
microthrombi	0	0	0	0	0	0	0	0	0	0	0	0	0	0	0
TOTAL	5	15	5	7	5	23	20	22	18	18	6	6	6	8	7
MOCK	Day 2					Day 6					Day 14
animal N	16	17	18	19	20	21	22	23	24	25	26	27	28	29	30
amount of lung affected	0	0	0	0	0	0	0	0	0	0	0	0	0	0	0
bronchial/bronchiolar epithelial degeneration/necrosis intraluminal debris*	0	1	0	0	0	1	0	0	0	0	0	0	0	0	0
bronchial/bronchiolar inflammatory cell infiltration	0	0	0	0	0	0	0	0	0	0	0	0	0	0	0
alveolar necrosis/fibrin exudation	0	0	0	0	0	0	0	0	0	0	0	0	0	0	0
intra-alveolar inflammatory cell infiltration	0	0	0	0	0	0	0	0	0	0	0	0	0	0	0
bronchial/bronchiolar epithelium hyperplasia - type II pneumocyte hyperplasia/cytopathy - alveolar bronchiolization (day 14)	0	0	0	0	0	0	0	0	0	0	0	0	0	0	0
perivascular/interstitial inflammatory cell infiltration	0	0	0	0	0	0	0	0	0	0	0	0	0	0	0
perivascular/alveolar edema*	0	0	0	0	1	0	0	0	0	0	0	0	1	0	0
microthrombi	0	0	0	0	0	0	0	0	0	0	0	0	0	0	0
TOTAL	0	1	0	0	1	1	0	0	0	0	0	0	1	0	0
females
INFECTED	Day 2					Day 6					Day 14
animal N	1	2	3	4	5	6	7	8	9	10	11	12	13	14	15
amount of lung affected	1	1	1	1	1	2	3	3	4	2	1	1	1	1	1
bronchial/bronchiolar epithelial degeneration/necrosis intraluminal debris*	1	2	1	2	1	2	2	2	2	2	0	0	1	0	1
bronchial/bronchiolar inflammatory cell infiltration	0	2	1	1	0	1	2	2	2	2	0	0	1	0	0
alveolar necrosis/fibrin exudation	1	1	1	1	1	1	1	2	1	1	1	0	0	1	0
intra-alveolar inflammatory cell infiltration	1	1	1	1	1	2	2	2	3	2	1	1	1	1	1
bronchial/bronchiolar epithelium hyperplasia - type II pneumocyte hyperplasia/cytopathy - alveolar bronchiolization (day 14)	0	0	0	0	0	3	4	3	4	3	2	1	2	2	2
perivascular/interstitial inflammatory cell infiltration	1	0	1	0	1	3	2	3	3	2	1	1	1	2	1
perivascular/alveolar edema*	1	0	0	0	0	2	2	3	3	2	0	0	0	0	0
microthrombi	0	0	0	0	0	0	0	0	0	0	0	0	0	0	0
TOTAL	6	7	6	6	5	16	18	20	22	16	6	4	7	7	6
MOCK	Day 2					Day 6					Day 14
animal N	16	17	18	19	20	21	22	23	24	25	26	27	28	29	30
amount of lung affected	0	0	0	0	0	0	0	0	0	0	0	0	0	0	0
bronchial/bronchiolar epithelial degeneration/necrosis intraluminal debris*	0	0	0	0	0	0	0	0	0	0	0	0	0	0	0
bronchial/bronchiolar inflammatory cell infiltration	0	0	0	0	0	0	0	0	0	0	0	0	0	0	0
alveolar necrosis/fibrin exudation	0	0	0	0	0	0	0	0	0	0	0	0	0	0	0
intra-alveolar inflammatory cell infiltration	0	0	0	0	0	0	0	0	0	0	0	0	0	0	0
bronchial/bronchiolar epithelium hyperplasia - type II pneumocyte hyperplasia/cytopathy - alveolar bronchiolization (day 14)	0	0	0	0	0	0	0	0	0	0	0	0	0	0	0
perivascular/interstitial inflammatory cell infiltration	0	1	0	0	1	1	0	0	0	1	1	1	0	0	0
perivascular/alveolar edema*	1	0	0	0	0	0	0	0	0	0	0	0	1	0	0
microthrombi	0	0	0	0	0	0	0	0	0	0	0	0	0	0	0
TOTAL	1	1	0	0	1	1	0	0	0	1	1	1	1	0	0
*minor modifications from Hoagland DA et al., 2021
